# Purification of Cross-linked RNA-Protein Complexes by Phenol-Toluol Extraction

**DOI:** 10.1101/333385

**Authors:** Erika C Urdaneta, Carlos H Vieira-Vieira, Timon Hick, Hans-Herrmann Wessels, Davide Figini, Rebecca Moschall, Jan Medenbach, Uwe Ohler, Sander Granneman, Matthias Selbach, Benedikt M Beckmann

## Abstract

Recent methodological advances allowed the identification of an increasing number of RNA-binding proteins (RBPs) and their RNA-binding sites. Most of those methods rely, however, on capturing proteins associated to polyadenylated RNAs which neglects RBPs bound to non-adenylate RNA classes (tRNA, rRNA, pre-mRNA) as well as the vast majority of species that lack poly-A tails in their mRNAs (including all archea and bacteria). To overcome these limitations, we have developed a novel protocol, Phenol Toluol extraction (PTex), that does not rely on a specific RNA sequence or motif for isolation of cross-linked ribonucleoproteins (RNPs), but rather purifies them based entirely on their physicochemical properties. PTex captures RBPs that bind to RNA as short as 30 nt, RNPs directly from animal tissue and can be used to simplify complex workflows such as PAR-CLIP. Finally, we provide a first global RNA-bound proteome of human HEK293 cells and *Salmonella* Typhimurium as a bacterial species.
