## Supplementary Table 3 for "Purification of Cross-linked RNA-Protein Complexes by Phenol-Toluol Extraction"

### Sheet: Sheet 1 - MassSpecData_Salmonel
MassSpecData_Salmonella_SL1344_Hot-PTex
Uniprot	Gene.Name	known.RNA.interaction	RNA_related.function	FC.PTex_PBS.mean
A0A0H3NBY9	hns	DNA-interacting		0.691566
A0A0H3NIN1	hupA	DNA-interacting		1.75179
A0A0H3N9Z8	ompA			0.997598
A0A0H3NSV8	fkpA			0.953419
A0A0H3NBQ0	ompD			0.212901
A0A0H3NT79	gntR	DNA-interacting	transcription	0.377761
A0A0H3NM35	rpsU	RNA-interacting	ribosome	4.05667
A0A0H3NJ43	rpmG	RNA-interacting	ribosome	1.21709
A0A0H3NEM7	ompX			0.436845
A0A0H3NK91	acpP			0.411448
A0A0H3N9E2	cspE	RNA-interacting	stress_response	3.048
A0A0H3NHM6	cspC	RNA-interacting	stress_response	2.98112
A0A0H3NA20	hupB	DNA-interacting		1.65459
A0A0H3NK81	rplL	RNA-interacting	ribosome	0.0614884
A0A0H3NJI9;A0A0H3NMP1	ompC			-0.579791
A0A0H3NED8	pal			0.598659
A0A0H3NLC0	osmY			-0.401073
A0A0H3NBF9	rpsV	RNA-interacting	ribosome	0.386179
A0A0H3NIZ3	groEL			1.13051
A0A0H3NCY7	yaeH			0.740972
A0A0H3NDL1	glpQ			-0.142682
A0A0H3NJC8	rpmH	RNA-interacting	ribosome	1.31514
A0A0H3NKX3	ppa			1.59558
A0A0H3NGS7	rpsG	RNA-interacting	ribosome	2.43311
A0A0H3NIR6	hfq	RNA-interacting	transcription	0.557241
A0A0H3NKP5	himA	DNA-interacting		0.0447454
A0A0H3NIT0	yjbJ			-0.461933
A0A0H3NAN8	osmE			0.730608
A0A0H3NHY1	tatA			1.26695
A0A0H3NGB7	sodB			-0.552612
A0A0H3N7T4	hlpA			0.795597
A0A0H3NB31	slyB			-0.177996
A0A0H3N7V0	metQ			1.61805
A0A0H3NF10	ygaU			0.771876
A0A0H3NIA5	yhcB			1.15458
A0A0H3N847	dksA	RNA-interacting	transcription	0.322264
A0A0H3N9C5	frr	RNA-interacting	ribosome	0.880792
A0A0H3NE09	crr			0.905865
A0A0H3NIV5	rpsR	RNA-interacting	ribosome	2.74516
A0A0H3NGS5	rplD	RNA-interacting	ribosome	2.67672
A0A0H3NL58	sicA			0.573227
A0A0H3NF97	invJ			1.69204
A0A0H3NNY9	rplK	RNA-interacting	ribosome	2.00968
A0A0H3NGD6	yfiA			0.207736
A0A0H3NMB1	mdh			0.411366
A0A0H3NPH0	groES			-0.969146
A0A0H3NH08	rpsT	RNA-interacting	ribosome	2.70736
A0A0H3NJL8	hemX			0.976995
A0A0H3NVY3	rpsF	RNA-interacting	ribosome	1.35376
A0A0H3NI13	yihI	RNA-interacting	ribosome	1.57375
A0A0H3NEZ1	mglB			0.745847
A0A0H3N8D8	tig			-0.0399295
A0A0H3NPT4	yjgF			-0.685402
A0A0H3NF87	sipB			0.275085
A0A0H3NDK9	tsX			0.626158
A0A0H3NU77	atpF			2.00027
A0A0H3NCG3	dnaK			0.742049
A0A0H3NI01	tolC			0.691118
A0A0H3NCM8;A0A0H3NKT8	lpp			0.224186
A0A0H3NV13	menG	RNA-interacting	RNase	-0.094334
A0A0H3NUM9	dsbA			1.00702
A0A0H3NGR9	rpsS	RNA-interacting	ribosome	1.48753
A0A0H3P177	traT			-0.0473194
A0A0G2PMS1	tufB	RNA-interacting	translation	-0.00257409
A0A0H3NGS2	stpA	DNA-interacting		1.78698
A0A0H3NJ70	gpmA			-0.0398023
A0A0H3NB04	SL1344_1263			1.0062
A0A0H3NDI1	tsaA			0.296769
A0A0H3NHN2	pgk			0.574831
A0A0H3NGZ6	sipD			1.47706
A0A0H3NGP7	rplQ	RNA-interacting	ribosome	1.49249
A0A0H3NVG2;A0A0H3P1A3	ssb	DNA-interacting		1.39421
A0A0H3P081	traF			-0.125027
A0A0H3NFW3	ansB			0.3556
A0A0H3NJA3	yjGD		RNase	-0.714356
A0A0H3NCZ1	rpsB	RNA-interacting	ribosome	-0.094059
A0A0H3NPN3	rplI	RNA-interacting	ribosome	1.69641
A0A0H3NE21	ahpC			1.5852
A0A0H3NMK3	yedD			0.989408
A0A0H3NLS8	yciF			0.760795
A0A0H3N884	tsf	RNA-interacting	translation	0.197153
A0A0H3NV54	rplJ	RNA-interacting	ribosome	1.51087
A0A0H3NDR2	ybaB	DNA-interacting		1.03277
A0A0H3NC70	potD			0.521573
A0A0H3NJ18	hflK			0.434156
A0A0H3NR16	invG			-0.253482
A0A0H3NFV7	nlpB			0.0736183
A0A0H3NF25	ygaM	RNA-interacting	ribosome	1.89482
A0A0H3NMG4	fusA	RNA-interacting	translation	-0.553325
A0A0H3NCD1	gapA			-1.2872
A0A0H3NMJ6	fliC			-0.739108
A0A0H3NCF8	talB			-0.0670637
A0A0H3NB60	ydgH			0.0724108
A0A0H3NCQ6	cheM			1.2181
A0A0H3NSU0	rplB	RNA-interacting	ribosome	0.247717
A0A0H3NII6	damX			0.974862
A0A0H3P187	tlpA			0.670405
A0A0H3NC94	SL1344_1190			0.84882
A0A0H3NIM9	phoN			1.71592
A0A0H3NGG5	grpE			1.28048
A0A0H3NUC4	trxA			-0.717901
A0A0H3NMF0	rplF	RNA-interacting	ribosome	-0.000698434
E1WAE4	invH			0.602045
A0A0H3NUA0	yifE			0.905998
A0A0H3NID6	rpsM	RNA-interacting	ribosome	0.487366
A0A0H3NGR5	rplX	RNA-interacting	ribosome	1.33665
E1WFA1	phoP	DNA-interacting	transcription	0.765954
E1WAC6	sipA			0.279584
A0A0H3NNK0	yihD			2.1275
A0A0H3N9D1	yaeT			-0.26515
A0A0H3NMC0	accB			0.331546
A0A0H3NS22;REV__A0A0H3NIF6	yqiC			0.167782
A0A0H3NB33	glnH			0.392515
A0A0H3NA75	rpsA	RNA-interacting	ribosome	0.883763
A0A0H3NI80	tpiA			0.735606
A0A0H3NIL5	rplA	RNA-interacting	ribosome	-0.595401
A0A0H3NSV2	rpsL	RNA-interacting	ribosome	0.88815
A0A0H3NVR3	aspA			-0.89063
A0A0H3NGQ8	rpsH	RNA-interacting	ribosome	1.20004
A0A0H3NBT7	SL1344_1537			0.954179
A0A0H3N8E3	cypD			1.471
A0A0H3NAU2	sucB			0.145944
A0A0H3NKZ4	ydhD			-0.507299
A0A0H3N9P3	ybgF			0.139484
A0A0H3NMF2	cheZ			1.98694
A0A0H3NIH1	siiB			1.72189
A0A0H3NM83	greA	DNA-interacting	transcription	1.67942
A0A0H3NIE5	rplW	RNA-interacting	ribosome	0.789041
A0A0H3NHL6	gcvH			-1.27818
A0A0H3NIG9	htpG			0.115688
A0A0H3NKE0	pagC			1.39809
A0A0H3NC27	flgM			0.235074
A0A0H3NAY6	SL1344_1243			1.16662
A0A0H3NT12	pckA			-0.58568
A0A0H3NKE1	lamB			-0.210167
A0A0H3NDW9	vacJ			0.948316
A0A0H3NI82	glpK			-1.11018
A0A0H3NGP6	rpsD	RNA-interacting	ribosome	0.408447
A0A0H3NSR3	rpsK	RNA-interacting	ribosome	0.559881
A0A0H3NGQ1	rplO	RNA-interacting	ribosome	0.197576
A0A0H3NRJ9	rpiA			1.02248
A0A0H3N9T8	ompF			-0.238616
A0A0H3NEA9	bcp			1.13341
A0A0H3NI68	sodA			1.01723
E1WAC8	sipC			-0.653511
A0A0H3NLM4	eno			-0.535307
A0A0H3NJI3	ybJP			0.8458
A0A0H3NHJ8	minE			0.981535
A0A0H3NAQ7	fldA			0.1614
A0A0H3NTP1	secB			-1.19612
A0A0H3NG60	SL1344_3189			0.660005
A0A0H3NIQ0	frdA			0.157983
A0A0H3NPT7	glyA			-0.023362
A0A0H3NI84	hslU			0.995627
A0A0H3NU95	rbsB			1.0908
A0A0H3NQ36	yfiO			0.133908
A0A0H3NFW4	yggL			1.20492
A0A0H3N9D6	dps			0.284041
A0A0H3N7I0	dnaJ	DNA-interacting		0.649759
A0A0H3NRA3	ygdI			-1.45287
A0A0H3NGE9	yrbC			0.309712
A0A0H3NRG8	dsbC			2.12405
A0A0H3NRK4	fba			-0.348412
A0A0H3NG48	ygiM			1.19019
A0A0H3NAS0	rpl20	RNA-interacting	ribosome	0.326945
A0A0H3NJ13	fur	DNA-interacting		0.540586
A0A0H3NH09	glpD			0.0757439
A0A0H3NMQ9	tcp			0.792155
A0A0H3NID8	rpsE	RNA-interacting	ribosome	-0.528879
A0A0H3NMF3	rplN	RNA-interacting	ribosome	-0.779591
A0A0H3N8Y8	clpX			0.335689
A0A0H3N8Z5	imp			-0.466798
A0A0H3NEN1	wzzB			0.865641
A0A0H3NJF2	atpD			-0.631389
A0A0H3NJJ9	glpT			0.244068
A0A0H3NLY3	kdsA			0.556557
A0A0H3NG02	yghA			-0.576667
A0A0H3NGW5	trpS	RNA-interacting	tRNA	1.16907
A0A0H3NL96	tsr			1.07305
A0A0H3NME1	pez	RNA-interacting	transcription	0.894869
A0A0H3NBL2	mukE			0.231357
A0A0H3NLN5	pspA			2.01761
A0A0H3NSS0	rpmD	RNA-interacting	ribosome	-1.38175
A0A0H3NNI7	tatB			2.12331
A0A0H3NFA1	elaB	RNA-interacting	ribosome	1.70307
A0A0H3NK11	wrbA			-0.459091
A0A0H3NKR2	frdB			-0.0419864
A0A0H3NDU3	SL1344_2283			1.8904
A0A0H3NKP0	infC	RNA-interacting	ribosome	0.191962
A0A0H3NJ77	cybC			1.24411
A0A0H3NDX2	yebC	DNA-interacting	transcription	0.223935
A0A0H3NFX0	upp			1.22878
A0A0H3NMG1	rplC	RNA-interacting	ribosome	0.700623
A0A0H3NS35	rpoD	RNA-interacting	transcription	2.22764
A0A0H3NFI2	fadL			-0.726848
A0A0H3NEU6	artI			0.274493
A0A0H3NVV1	hflC			0.750897
A0A0H3NUG0	yifL			1.16544
A0A0H3NM73	pnp	RNA-interacting	RNase	0.35879
A0A0H3NQZ5	prgK			1.50927
E1WAB4	orgB			0.717949
A0A0H3NEL3	yeeX			0.811592
A0A0H3NMJ5	aroK			-0.435495
A0A0H3NGI8	sopE			1.60112
A0A0H3NHD1	galU			0.163843
A0A0H3NBY2	oppA			-0.576604
A0A0H3NGI3	rplM	RNA-interacting	ribosome	0.406763
A0A0H3N9M5	serS	RNA-interacting	tRNA	0.0712451
A0A0H3NNA2	atpA			-0.991116
A0A0H3NC79	proQ	RNA-interacting	chaperone	0.858641
A0A0H3NGS0	rpsC	RNA-interacting	ribosome	-1.11123
A0A0H3NM65	yraP			2.23468
A0A0H3NN94	pstS			-0.978504
A0A0H3NV46	btuB			-1.2763
A0A0H3NDY7	nfnB			-2.01172
A0A0H3NI43	yqjC			-1.6458
A0A0H3NPA2	siiC			-3.15895
A0A0H3NE27	fliD			-1.2232
A0A0H3NMA3	rpsI	RNA-interacting	ribosome	-2.23996
A0A0H3NIB3	rpoB	RNA-interacting	transcription	-0.810432
A0A0H3ND26	rfbH			0.0193086
A0A0H3ND09	cutF			0.339324
A0A0H3NEM4	clpB			0.00116917
A0A0H3N9K7	gmhA			-1.59063
A0A0H3NM85	rplU	RNA-interacting	ribosome	-3.93383
A0A0H3NEC8	sucD			-1.66122
A0A0H3NC19	ychF	RNA-interacting	ribosome	-0.0113042
A0A0H3NVH0	siiE			0.49762
A0A0H3NKD1	pgi			0.92959
A0A0H3NSB3	ftsH			-0.734893
A0A0H3NE47	tktB			0.00985056
A0A0H3N950	sucC			-2.2259
A0A0H3NBG3	pflB			-2.30052
A0A0H3NAM6	rne	RNA-interacting	RNase	1.0335
A0A0H3N7M4	aceF			-0.959757
A0A0H3NGC8	infB	RNA-interacting	ribosome	-0.885876
A0A0H3NA48	adk			-2.36824
A0A0H3N962	acnB			-2.29989
A0A0H3NI37	fdoH			-0.508024
A0A0H3NPM9	yfgL			-1.6985
A0A0H3NHI7	dapD			-2.49378
A0A0H3NNZ4	rpoC	RNA-interacting	transcription	-3.19635
A0A0H3NDZ5	cheA			-1.12725
A0A0H3NLW5	tktA			-0.988753
A0A0H3NQU8	luxS			0.256926
A0A0H3NEC2	sdhA			0.694356
A0A0H3N957	aceE			-1.26599
A0A0H3NHR4	atpG			-1.2236
A0A0H3NHH6	treA			-0.895006
A0A0H3NM77	nusA	RNA-interacting	transcription	0.45953
A0A0H3NML0	fliF			1.59781
A0A0H3NKQ9	pps			-2.26147
A0A0H3NWH8	yjjK		nucleotide-binding	-0.134518
A0A0H3NFQ6	icdA			-1.81431
A0A0H3NCW6	mrcB			-0.119333
A0A0H3NNR2	napA			-1.95641
A0A0H3NCM7	zwf			-1.6567
A0A0H3N9I3	miaB	RNA-interacting	tRNA	-1.96878
