## Supplementary Table 4 for "Purification of Cross-linked RNA-Protein Complexes by Phenol-Toluol Extraction"

### Sheet: Data for Figure 2
Quantification by Nanodrop (Fig. 2e)
Replicate	RNA (ng/µl)	Prot(µg/µl)	input vol (µl)	input RNA(µg)	input Prot.(µg)	PTex vol. (µl)	PTex RNA (ng/µl)	PTex Prot (µg/µl)	total RNA (µg)	total Prot (µg)	Yield RNA (%)	Yiel Prot. (%)
RIC-1	88.8	0.95	380	33.744	361	50	252.4	3.47	12.62	173.5	37.3992	48.0609
RIC-2	59	0.78	340	20.06	265.2	50	104.9	1.67	5.245	83.5	26.1466	31.4857
RIC-3	21.7	0.26	380	8.246	98.8	50	22.9	0.8	1.145	40	13.8855	40.4858
RIC-7D	21.9	0.24	350	7.665	84	20	116.5	1.24	2.33	24.8	30.3979	29.5238
RIC-7E	21.9	0.24	350	7.665	84	20	141.6	1.28	2.832	25.6	36.9472	30.4762
RIC-7F	21.9	0.24	350	7.665	84	20	86.5	1.38	1.73	27.6	22.5701	32.8571
RIC-8D	23.8	0.26	350	8.33	91	20	69.6	1.03	1.392	20.6	16.7107	22.6374
RIC-8E	23.8	0.26	350	8.33	91	20	117	1.24	2.34	24.8	28.0912	27.2527
RIC-8F	23.8	0.26	350	8.33	91	20	131	1.68	2.62	33.6	31.4526	36.9231
											27.0668	33.3003	<=AVERAGE
Quantification by Densitometry Western Blot, ImageJ (Fig. 2b,c)
Replicate	Input %	Input-shifted	Input 100%	PTex %	PTex	PTex 100%	Yield (%)
Sxl-30nt-A_2017-03-17	13	31158.6	239681	80	48103.6	60129.5	25.0873
Sxl-87nt-A_2017-03-17	13	10531	81007.8	80	45390.7	56738.4	70.0407
Sxl-30nt-B_2017-03-31	2	3918.72	195936	98	64080.9	65388.7	33.3725
Sxl-80nt-B_2017-03-31	2	2537.69	126884	98	56989.6	58152.7	45.8312
Sxl-191nt-B_2017-03-31	2	1423.75	71187.4	98	53429.8	54520.2	76.5868
RIC-7D	2	7231.05	361552	45	44627.9	99173.2	27.4298
RIC-7E	2	9418.98	470949	45	43466.7	96592.7	20.5102
RIC-7F	2	8710.39	435520	45	29101.2	64669.2	14.8488
RIC-8D	2	4485.75	224288	45	31928.5	70952.2	31.6345
RIC-8E	2	6010.45	300523	45	39469	87709	29.1855
RIC-8F	2	6142.18	307109	45	45858.4	101907	33.1828
						AVERAGE=>	37.0646
Cross-links enrichment after PTex, Figure 2F
	Input %	Input-unbound	Input 100%	PTex %	PTex-unbound	PTex-unbound 100%	Total lane-input	Shifted-input (%)	Total lane-PTex	Shifted-PTex (%)	Depleted (%)	Restored by Rnase* /%)
HuR_2016-03-11	1	14976983	1497698300	20	2968355	14841775	1932748000	22.5094	82375980	81.9829	-99.009	91.6635
HuR_2016-03-17_A	1	15949841	1594984100	100	2968355	2968355	2190468200	27.1852	22084731	86.5592	-99.8139	107.813
HuR_2016-03-17_B	1	16587912	1658791200	100	3888355	3888355	2035368200	18.5017	21792196	82.1571	-99.7656	118.094
Sxl-noRNA-2017-03-31	2	12764640	638232000	98	512870	523337	638232000	0	523337	0	-99.918
Sxl-13nt-2017-03-31	2	11740083	587004150	98	959577	979160	698746200	15.9918	979160	0	-99.8332
Sxl-30nt-2017-03-31	2	11801447	590072350	98	3586154	3.65934e+06	641669400	8.04106	1.51873e+07	75.9053	-99.3798
Sxl-87nt-2017-03-31	2	11236740	561837000	98	6407640	6.53841e+06	584012300	3.79706	1.21674e+07	46.2628	-98.8362
Sxl-191nt-2017-03-31	2	12889790	644489500	98	10238790	1.04477e+07	673847650	4.35679	4.35277e+07	75.9975	-98.3789
	Input %	Input-shifted	Input 100%	PTex %	PTex-shifted	PTex-shifted 100%	PTex-Restored	PTex-Restored 100%
HuR_2016-03-11	1	4350497	435049700	20	13506841	67534205	12380841	61904205
HuR_2016-03-17_A	1	5954841	595484100	100	19116376	19116376	20610033	20610033
HuR_2016-03-17_B	1	3765770	376577000	100	17903841	17903841	21143426	21143426
Sxl-noRNA-B	2	0	0	98	0	0
Sxl-13nt-B	2	2234841	111742050	98		0
Sxl-30nt-B	2	1031941	51597050	98	11297418	1.1528e+07
Sxl-87nt-B	2	443506	22175300	98	5516397	5.62898e+06
Sxl-191nt-B	2	587163	29358150	98	32418368	3.308e+07
* Respect to PTex-shifted
