## Supplementary Table 5 for "Purification of Cross-linked RNA-Protein Complexes by Phenol-Toluol Extraction"

### Sheet: Sheet 1
Table 1
Sample	Index	Purification	UV	Total reads (raw)	map_ERCC	Total reads wo ERCC	map_rRNA	map_tRNA	map_snRNA	map_protein-coding	map_rest	map_rRNA norm	map_tRNA norm	map_snRNA norm	map_protein-coding norm	map_rest norm
HU_BB_016_S1_L001_R1_001.fastq	16	input	0	30244320	25848	30218472	22933460	211	7715	1898239	5378847	0.758922	6.98248e-06	0.000255307	0.0628172	0.177999
HU_BB_017_S2_L001_R1_001.fastq	17	input	0	32808166	26932	32781234	25393044	313	9566	1802568	5575743	0.774621	9.54815e-06	0.000291813	0.0549878	0.170089
HU_BB_018_S3_L001_R1_001.fastq	18	input	0	36244731	27600	36217131	29155816	286	7406	1745000	5308623	0.805028	7.89682e-06	0.000204489	0.0481816	0.146578
HU_BB_019_S4_L001_R1_001.fastq	19	input	0.015	53148024	46539	53101485	41971604	761	17517	1745000	9366603	0.790404	1.4331e-05	0.000329878	0.0328616	0.176391
HU_BB_020_S5_L001_R1_001.fastq	20	input	0.015	12998655	7133	12991522	6547788	31	2203	493142	5948358	0.504005	2.38617e-06	0.000169572	0.0379588	0.457865
HU_BB_022_S6_L001_R1_001.fastq	22	input	0.15	44824983	56339	44768644	38578484	276	6845	1684165	4498874	0.86173	6.16503e-06	0.000152897	0.0376193	0.100492
HU_BB_023_S7_L001_R1_001.fastq	23	input	0.15	47428655	38619	47390036	40660925	300	6831	1769069	4952911	0.858006	6.33044e-06	0.000144144	0.03733	0.104514
HU_BB_024_S8_L001_R1_001.fastq	24	input	0.15	35156667	42331	35114336	30050571	348	7783	1294832	3760802	0.855792	9.91048e-06	0.000221647	0.0368747	0.107102
HU_BB_025_S9_L001_R1_001.fastq	25	input	1.5	37121534	43337	37078197	32489656	248	8799	966844	3612650	0.876247	6.68857e-06	0.000237309	0.0260758	0.0974333
HU_BB_026_S10_L001_R1_001.fastq	26	input	1.5	36417346	75187	36342159	32812160	186	4611	653440	2871762	0.902868	5.11802e-06	0.000126877	0.0179802	0.0790201
HU_BB_027_S11_L001_R1_001.fastq	27	input	1.5	44696355	57634	44638721	38592540	230	10127	1406292	4629532	0.864553	5.15248e-06	0.000226866	0.0315039	0.103711
HU_BB_028_S12_L002_R1_001.fastq	28	PTex	0	27747545	18471	27729074	25493334	417	2223	829883	1403217	0.919372	1.50384e-05	8.01686e-05	0.0299283	0.0506045
HU_BB_029_S13_L002_R1_001.fastq	29	PTex	0	28709058	40715	28668343	24673170	410	2052	1915169	2077542	0.860642	1.43015e-05	7.15772e-05	0.0668043	0.0724682
HU_BB_030_S14_L002_R1_001.fastq	30	PTex	0	29275699	17576	29258123	26024483	255	1817	1251332	1980236	0.889479	8.71553e-06	6.21024e-05	0.0427687	0.0676816
HU_BB_031_S15_L002_R1_001.fastq	31	PTex	0.015	39478176	22005	39456171	35751140	566	3557	1337066	2363842	0.906098	1.4345e-05	9.01507e-05	0.0338874	0.0599106
HU_BB_032_S16_L002_R1_001.fastq	32	PTex	0.015	32408202	140638	32267564	29228714	62	569	851659	2186560	0.905823	1.92143e-06	1.76338e-05	0.0263937	0.0677634
HU_BB_033_S17_L002_R1_001.fastq	33	PTex	0.015	46059023	24037	46034986	40212568	272	3223	1831509	3987414	0.873522	5.90855e-06	7.0012e-05	0.0397852	0.086617
HU_BB_034_S18_L002_R1_001.fastq	34	PTex	0.15	13747661	9558	13738103	12843985	76	524	305508	588010	0.934917	5.53206e-06	3.81421e-05	0.022238	0.0428014
HU_BB_035_S19_L002_R1_001.fastq	35	PTex	0.15	34743864	35029	34708835	31745908	135	1441	1111743	1849608	0.914635	3.8895e-06	4.15168e-05	0.0320305	0.0532893
HU_BB_036_S20_L002_R1_001.fastq	36	PTex	0.15	34270901	23382	34247519	30847901	195	1720	1098598	2299105	0.900734	5.69384e-06	5.02226e-05	0.0320782	0.067132
HU_BB_037_S21_L002_R1_001.fastq	37	PTex	1.5	31724028	33354	31690674	29893273	164	1188	544724	1251325	0.943283	5.17502e-06	3.74874e-05	0.0171888	0.0394856
HU_BB_038_S22_L002_R1_001.fastq	38	PTex	1.5	32738157	40158	32697999	30856936	132	1144	509059	1330728	0.943695	4.03694e-06	3.49869e-05	0.0155685	0.0406975
HU_BB_039_S23_L002_R1_001.fastq	39	PTex	1.5	30392963	40244	30352719	28535128	111	1346	663823	1152311	0.940118	3.657e-06	4.43453e-05	0.0218703	0.037964
		Input noCL	0	3.30991e+07	26793.3	33072279	25827440	270	8229	1815269	5421071	0.780939	8.16394e-06	0.000248819	0.0548879	0.163916
		Input 0.015	0.015	3.30733e+07	26836	3.30465e+07	24259696	396	9860	1119071	7.65748e+06	0.734108	1.19831e-05	0.000298367	0.0338635	0.231718
		Input 0.15	0.15	4.24701e+07	45763	4.24243e+07	3.643e+07	308	7153	1.58269e+06	4.4042e+06	0.858705	7.25998e-06	0.000168606	0.0373061	0.103813
		Input 1.5	1.5	39411745	58719.3	3.9353e+07	34631452	221.333	7845.67	1.00886e+06	3704648	0.88002	5.6243e-06	0.000199366	0.0256361	0.0941388
		PTex noCL	0	28577434	25587.3	2.85518e+07	2.5397e+07	360.667	2030.67	1332128	1.82033e+06	0.889504	1.2632e-05	7.11221e-05	0.0466565	0.0637553
		PTex 0.015	0.015	3.93151e+07	62226.7	39252907	3.50641e+07	300	2449.67	1340078	2.84594e+06	0.893288	7.64275e-06	6.24073e-05	0.0341396	0.0725026
		PTex 0.15	0.15	2.75875e+07	22656.3	27564819	2.51459e+07	135.333	1228.33	838616	1.57891e+06	0.912247	4.90964e-06	4.45616e-05	0.0304234	0.0572798
		PTex 1.5	1.5	3.16184e+07	37918.7	31580464	29761779	135.667	1226	572535	1244788	0.942411	4.2959e-06	3.88215e-05	0.0181294	0.0394164
