## Supplementary Table 7 for "Purification of Cross-linked RNA-Protein Complexes by Phenol-Toluol Extraction"

HuR_PC_R2	HuR_PC_R3	HuR_PConBeads_R2	HuR_PConBeads_R3	HuR_pCLIP_R1	HuR_pCLIP_R3
intron	8947	41890	5469	43590	2201	5716
3'utr	3061	10901	2348	11688	661	2777
NoAnnotation	1799	7155	1095	7153	443	1140
lncRNA	1164	4241	768	4375	395	845
repeat	259	999	91	885	41	127
other	209	798	120	740	59	131
coding	221	1072	118	743	40	123
5'utr	117	390	57	347	20	72
tRNA	108	265	29	158	54	26
snRNA	37	73	33	88	57	39
rRNA	30	34	28	21	20	22
miRNA	6	17	2	12	6	1
snoRNA	8	23	4	15	3	3
